# CRISPR screens identify gene targets and drug repositioning opportunities at breast cancer risk loci

**DOI:** 10.1101/2021.09.07.459221

**Authors:** Natasha K Tuano, Jonathan Beesley, Murray Manning, Wei Shi, Luis F Malaver-Ortega, Jacob Paynter, Debra Black, Andrew Civitarese, Karen McCue, Aaron Hatzipantelis, Kristine Hillman, Susanne Kaufmann, Haran Sivakumaran, Jose M Polo, Roger Reddel, Vimla Band, Juliet D French, Stacey L Edwards, David Powell, Georgia Chenevix-Trench, Joseph Rosenbluh

## Abstract

Genome-wide association studies (GWAS) have identified >200 loci associated with breast cancer (BC) risk. The majority of candidate causal variants (CCVs) are in non-coding regions and are likely to modulate cancer risk by regulating gene expression. We recently developed a scoring system, INQUISIT, to predict candidate risk genes at BC-risk loci. Here, we used pooled CRISPR activation and suppression screens to validate INQUISIT predictions, and to define the cancer phenotypes they mediate. We measured proliferation in 2D, 3D, and in immune-deficient mice, as well as the effect on the DNA damage response. We performed 60 CRISPR screens and identified 21 high-confidence INQUISIT predictions that mediate a cancer phenotype. We validated the direct regulation of a subset of genes by BC-risk variants using HiCHIP and CRISPRqtl. Furthermore, we show the utility of expression profiling for drug repurposing against these targets. We provide a platform for identifying gene targets of risk variants, and lay a blueprint of interventions for BC risk reduction and treatment.
