## Supplementary Table 1 for "CRISPR screens identify gene targets and drug repositioning opportunities at breast cancer risk loci"

### Sheet: Info
Supplementary Table 1: BC risk signals identified in GWAS and INQUSIT gene predictions
BC_Risks_Signals: Fine mapped BC risk loci wit INQUISIT level 1 and 2 predictions
Genes_in_Screen: Genes selected for CRISPR screens including positive and negative controls

### Sheet: BC_Risk_signals
Index variant	Fine mapping region	Signal	N CCVs	INQUISIT level 1 genes	INQUISIT level 2 genes
rs657244	chr1:10043820-11066215	Signal1	19	CASZ1,PEX14	CENPS,CENPS-CORT,C1orf127,DFFA,MASP2,RP4-635E18.8,RP4-736L20.3,SRM,TARDBP
rs11102701	chr1:113948389-114948389	Signal1	12	RSBN1	AP4B1,BCL2L15,CSDE1,DCLRE1B,HIPK1,PHTF1,RP5-1073O3.2,TRIM33
rs7529522	chr1:117730221-118730221	Signal1	61		AL157902.3,FAM46C,GDAP2,HAO2,MAN1A2,RP11-188D8.1,ZNF697
rs11249433	chr1:120723447-121780613	Signal1	1
rs201000337	chr1:120723447-121780613	Signal2	15
rs143384623	chr1:145144984-146144984	Signal1	35	NUDT17,PDZK1,POLR3GL,RNF115	ANKRD34A,ANKRD35,CD160,HFE2,ITGA10,LIX1L,PDE4DIP,PEX11B,PIAS3,POLR3C,RBM8A,RP11-315I20.1,RP11-315I20.3,RP11-326G21.1,RP11-458D21.1,SEC22B,TXNIP
rs200366104	chr1:145144984-146144984	Signal2	5	PIAS3	AL590452.1,ANKRD34A,ANKRD35,CD160,HFE2,ITGA10,LIX1L,NBPF10,NUDT17,PDE4DIP,PDZK1,PEX11B,POLR3C,POLR3GL,RBM8A,RNF115,RP11-315I20.1,RP11-315I20.3,RP11-326G21.1,RP11-458D21.1,TXNIP
rs12048493	chr1:149406413-150420734	Signal1	4		ANP32E,BOLA1,HIST2H2AB,HIST2H2AC,HIST2H2BE,MTMR11,OTUD7B,PLEKHO1,RNU2-17P,VPS45
rs1057941	chr1:154648781-155648781	Signal1	16	EFNA1,FAM189B,GBA,MTX1,MUC1,RP11-263K19.4,SLC50A1,THBS3,TRIM46	ADAM15,CLK2,DPM3,EFNA3,EFNA4,FDPS,HCN3,KRTCAP2,MSTO1,PKLR,RP11-201K10.3,RP11-263K19.6,RUSC1,RUSC1-AS1,SCAMP3,ZBTB7B
rs2992756	chr1:18307339-19307339	Signal1	12	KLHDC7A
rs35383942	chr1:200937832-201937832	Signal1	2	TNNI1	IPO9,IPO9-AS1,LAD1,PHLDA3
rs4950774	chr1:201687176-202687176	Signal1	27		LGR6
rs59867004	chr1:203301249-204301249	Signal1	56	SOX13,ZC3H11A	ATP2B4,ETNK2,FMOD,GOLT1A,KISS1,LINC00303,MDM4,OPTC,PLEKHA6,PPP1R15B,REN,RP11-739N20.2,RP11-74C13.3,RP11-74C13.4,SNRPE
rs4951401	chr1:204018842-205018842	Signal1	6	LRRN2,MDM4,PIK3C2B,PPP1R15B	ETNK2,GOLT1A,KISS1,NFASC,PLEKHA6,REN,RP11-739N20.2,RP11-74C13.3
rs11117754	chr1:216720574-217720574	Signal1	12		ESRRG,GPATCH2,SPATA17
rs72755295	chr1:241523898-242534263	Signal1	2	EXO1	CHML,FH,KMO
rs12039667	chr1:46100917-47100917	Signal1	11	LRRC41,PIK3R3	NSUN4,POMGNT1,RAD54L,RP4-533D7.4,TSPAN1,UQCRH
rs11583393	chr1:87656923-88656923	Signal2	8		LMO4
rs7541276	chr1:87656923-88656923	Signal1	26		LMO4
rs12250948	chr10:114273927-115286154	Signal1	12		RP11-57H14.2,TCF7L2
rs71973726	chr10:114273927-115286154	Signal2	42	TCF7L2	HABP2,RP11-57H14.2,RP11-57H14.3
rs2981578	chr10:122593901-123849324	Signal4	3		ATE1,FGFR2,RP11-62L18.3
rs35054928	chr10:122593901-123849324	Signal1	1	FGFR2	RP11-62L18.3
rs45631563	chr10:122593901-123849324	Signal3	1		FGFR2
rs7899765	chr10:122593901-123849324	Signal5	1	FGFR2
rs9421409	chr10:122593901-123849324	Signal2	7	FGFR2	ATE1,RP11-62L18.3
rs138026227	chr10:21532942-22909392	Signal2	58	BMI1,COMMD3	ARMC3,CASC10,COMMD3-BMI1,DNAJC1,EBLN1,MLLT10,RP11-573G6.6
rs7098100	chr10:21532942-22909392	Signal1	7		CASC10,MLLT10,NEBL,NEBL-AS1,SKIDA1
rs10995201	chr10:63758684-65063702	Signal1	1
rs10762851	chr10:80341148-81387721	Signal2	17		ZMIZ1,ZMIZ1-AS1
rs61862474	chr10:80341148-81387721	Signal3	9	ZCCHC24
rs754416	chr10:80341148-81387721	Signal1	10	ZMIZ1	ZMIZ1-AS1
rs7081544	chr10:8588113-9588113	Signal1	49	GATA3	GATA3-AS1,RP11-379F12.3,RP11-379F12.4
rs149934734	chr11:107845515-108857137	CIMBA	8	ATM	EXPH5,KDELC2
rs368848598	chr11:107845515-108857137	Signal1	59	ATM,C11orf65,KDELC2	ACAT1,DDX10,EXPH5,NPAT
rs745382	chr11:128952507-129961171	Signal1	17	BARX2	ARHGAP32
rs620315	chr11:1398664-2442575	Signal1	7		AC068580.5,CTSD,LSP1,MRPL23,SYT8
rs200835870	chr11:303017-1303017	Signal1	19	CD151,EPS8L2,HRAS,GATD1,PIDD1	AP006621.5,AP006621.8,CDHR5,CEND1,DRD4,CRACR2B,LRRC56,MUC2,PNPLA2,RASSF7,RP11-496I9.1,RP13-46H24.1,RP13-870H17.3,RPLP2,SCT,SLC25A22,TALDO1,TMEM80,TSPAN4
rs548082010	chr11:65043827-66083066	Signal1	13	AP5B1,CFL1,KAT5,OVOL1,RNASEH2C	BANF1,CST6,EHBP1L1,EIF1AD,FIBP,KCNK7,MAP3K11,MUS81,PACS1,PCNX3,RELA,RP11-1167A19.2,RP11-770G2.5,SART1,SIPA1,SNX32
rs657686	chr11:68831418-69879161	Signal2	3	CCND1,MYEOV	AP000439.3,ORAOV1
rs671888	chr11:68831418-69879161	Signal3	20	CCND1,MYEOV	AP000439.3,ORAOV1
rs78540526	chr11:68831418-69879161	Signal1	1	CCND1,MYEOV	AP000439.3,ORAOV1
rs11067765	chr12:115336522-116336522	Signal4	6	TBX3	C12orf49,RBM19
rs1353783	chr12:115336522-116336522	Signal1	7	TBX3
rs1882155	chr12:115336522-116336522	Signal3	8	TBX3
rs35422	chr12:115336522-116336522	Signal2	1	TBX3
rs527577737	chr12:115336522-116336522	CIMBA	1
rs184486140	chr12:120332146-121332146	Signal1	5	MSI1,RPLP0	AL021546.6,BICDL1,COX6A1,DYNLL1,GATC,GCN1,PLA2G1B,PXN,PXN-AS1,RAB35,RHOF,SIRT4,SRSF9,TRIAP1
rs12422552	chr12:13913931-14913931	Signal1	18	ATF7IP
rs1600346	chr12:27639846-29034415	Signal2	375	CCDC91,PTHLH	KLHL42,MANSC4,MRPS35,RP11-860B13.1,RP11-967K21.1,RP11-993B23.3,STK38L
rs7297051	chr12:27639846-29034415	Signal1	1		CCDC91,PTHLH,RP11-967K21.1
rs17356907	chr12:95527759-96527759	Signal1	2	NTN4
rs11571833	chr13:32468810-33472626	Signal1	5	BRCA2	FRY,FRY-AS1
rs11382527	chr13:73464519-74464519	Signal1	9	KLF5
rs9573140	chr13:73464519-74464519	CIMBA	9		KLF5
rs12881240	chr14:36632769-37635752	Signal1	19	PAX9,SLC25A21	NKX2-8,RP11-356O9.2,RP11-964E11.2,SLC25A21-AS1
rs848088	chr14:36632769-37635752	Signal2	20		PAX9
rs2478777	chr14:68117194-69534682	Signal2	4	ZFP36L1	RAD51B,ZFYVE26
rs35378451	chr14:68117194-69534682	Signal1	8	ZFP36L1	CTD-2325P2.4,RAD51B
rs11341843	chr14:91341069-92368623	Signal1	3		C14orf159,CCDC88C,CTD-2547L24.4,GPR68,RP11-73M18.7,RP11-895M11.3,RPS6KA5
rs78440108	chr14:92604072-93616351	Signal1	34	RIN3	CPSF2,LGMN,NDUFB1
rs12594752	chr15:91009215-92009215	Signal1	22	RCCD1	AC068831.10,AC068831.6,FAM174B,FURIN,HDDC3,PRC1,PRC1-AS1,UNC45A,VPS33B
rs6500580	chr16:3606788-4606788	Signal1	23	ADCY9,CREBBP	CORO7,CORO7-PAM16,DNAJA3,GLIS2,PAM16,RP11-95P2.3,SLX4,SRL,TFAP4,TRAP1,VASN,ZNF500
rs8063564	chr16:3606788-4606788	Signal2	14	CREBBP	ADCY9,GLIS2,PAM16,RP11-95P2.3,SRL,TFAP4,TRAP1
rs4784227	chr16:52038825-53038825	Signal1	1	TOX3
rs55872725	chr16:53300954-54355291	Signal1	6	CTD-3032H12.2,FTO,IRX3	CRNDE,IRX5,RP11-324D17.1,RPGRIP1L
rs9925952	chr16:53300954-54355291	Signal2	21		CRNDE,FTO,IRX5,LPCAT2
rs28539243	chr16:54182064-55182064	Signal1	3	CRNDE	CTD-3032H12.2,IRX5
rs9938021	chr16:80148327-81150805	Signal1	14	CDYL2,DYNLRB2,RP11-18F14.4,RP11-525K10.3	RP11-109P11.1
rs4066743	chr16:86585237-87585237	Signal1	85		C16orf95,CTD-2015G9.2,FBXO31,FOXC2,FOXL1,MAP1LC3B,MTHFSD,RP11-134D3.1,RP11-178L8.7,RP11-463O9.9
rs199661266	chr17:28711667-29730520	Signal1	24	NF1	ADAP2,ATAD5,CRLF3,RNF135,RP11-848P1.2,TEFM
rs148509105	chr17:40336389-41336389	Signal1	8		ATP6V0A1,BECN1,BRCA1,CCR10,CNTD1,CNTNAP1,COA3,COASY,CTD-2132N18.3,CTD-3193K9.4,EZH1,RETREG3,GHDC,HCRT,KCNH4,MLX,NAGLU,PLEKHH3,PSMC3IP,PSME3,PTRF,RAB5C,RAMP2,RAMP2-AS1,RARA,RP11-358B23.1,RP11-400F19.18,RP11-400F19.8,RPL27,STAT5A,STAT5B,TUBG1,TUBG2,VPS25,WNK4
rs244321	chr17:52556471-53719837	Signal1	34		COX11,MMD,STXBP4
rs2587505	chr17:77281387-78281725	Signal1	10	CCDC40	CBX4,CBX8,CHMP6,CTD-2529O21.1,ENPP7,RNF213,RP11-353N14.1,RP11-353N14.2,RP11-353N14.4,RP11-353N14.5,TBC1D16
rs180952292	chr18:23832476-25075396	Signal4	1
rs2307561	chr18:23832476-25075396	Signal1	4		AQP4-AS1,CHST9,KCTD1
rs4800749	chr18:23832476-25075396	Signal3	31	KCTD1	AQP4-AS1
rs527616	chr18:23832476-25075396	Signal2	4		KCTD1
rs12970390	chr18:24901204-25901204	Signal1	44
rs117618124	chr18:29477689-30477689	Signal1	19		MEP1B
rs78955132	chr18:41899590-42899590	Signal1	38	SETBP1	RP11-456K23.1
rs9952980	chr18:41899590-42899590	Signal2	3		SLC14A2
rs78269692	chr19:12658277-14454571	Signal1	21	CACNA1A,DAND5,GCDH,HOOK2,JUNB,MAST1,PRDX2	ASNA1,BEST2,TRIR,CALR,CCDC130,CTC-250I14.6,CTD-2265O21.3,CTD-2659N19.10,CTD-2659N19.9,DHPS,DNASE2,FARSA,FBXW9,GADD45GIP1,IER2,KLF1,LYL1,MAN2B1,NACC1,NFIX,RAD23A,RNASEH2A,RTBDN,STX10,SYCE2,TNPO2,TRMT1,WDR83,WDR83OS
rs2363956	chr19:16795023-17894124	CIMBA	10	ABHD8,ANKLE1,MRPL34	AC010646.3,ANO8,BABAM1,CTD-2278I10.4,CTD-2278I10.6,CTD-2521M24.5,DDA1,GTPBP3,HAUS8,MYO9B,NR2F6,OCEL1,USHBP1
rs67397200	chr19:16795023-17894124	Signal1	16	ABHD8,MRPL34	AC010646.3,ANKLE1,ANO8,BABAM1,CTD-2278I10.4,CTD-2278I10.6,CTD-2521M24.5,DDA1,GTPBP3,HAUS8,MYO9B,NR2F6,OCEL1,USHBP1
rs8105994	chr19:18050434-19071141	Signal1	56	CRLF1,ELL,FKBP8,GDF15,ISYNA1,KXD1,UBA52	AC068499.10,C19orf60,COMP,CRTC1,CTD-3137H5.1,GATAD2A,JUND,KIAA1683,LSM4,PGPEP1,RAB3A,SSBP4,TMEM59L,UPF1
rs1469713	chr19:19048246-20048246	Signal1	162	ATP13A1,GATAD2A,LPAR2,MAU2,MEF2B,BORCS8,NDUFA13,PBX4,RFXANK,SUGP1	AC138430.4,ARMC6,CILP2,CTC-260F20.3,GMIP,HAPLN4,BORCS8-MEF2B,NCAN,NR2C2AP,SLC25A42,SUGP2,TM6SF2,TMEM161A,TSSK6,YJEFN3,ZNF101,ZNF823
rs17513613	chr19:29777729-30777729	Signal1	60	CCNE1	URI1
rs56344893	chr19:43783447-44786513	Signal1	10	KCNN4,PLAUR,SMG9	LYPD5,ZNF222,ZNF230,ZNF284,ZNF404
rs74174203	chr19:45683031-46683031	Signal1	2		CD3EAP,ERCC1,PPM1N,PPP1R13L,RTN2,VASP
rs11448973	chr2:120745122-121746568	Signal1	2		RALB
rs17625845	chr2:120745122-121746568	Signal4	6	INHBB	AC012363.13,LINC01101,RALB
rs4076654	chr2:120745122-121746568	Signal3	3	INHBB	RALB
rs4849879	chr2:120745122-121746568	Signal2	16		INHBB
rs13020413	chr2:171876221-173472971	Signal2	35	DYNC1I2	CYBRD1,DCAF17,DLX1,DLX2,GORASP2,METTL8,SLC25A12,TLK1
rs2016394	chr2:171876221-173472971	Signal1	3		DLX2,DYNC1I2,HAT1,SLC25A12
rs7589172	chr2:173710908-174712894	Signal1	13		CDCA7,SP3
rs10184522	chr2:18815791-19820803	Signal1	17	OSR1
rs13015648	chr2:201681247-202681247	Signal2	8	CASP8,CFLAR,PPIL3	AC005037.3,AC007283.5,CASP10,CFLAR-AS1,CLK1,FAM126B,NDUFB3,NIF3L1,ORC2,RP11-13J8.1
rs17467658	chr2:201681247-202681247	CIMBA	154	CASP8,CFLAR,NIF3L1,PPIL3	AC005037.3,AC007163.6,AC007283.5,BZW1,CASP10,CFLAR-AS1,CLK1,FAM126B,NDUFB3,ORC2,RP11-13J8.1
rs3769821	chr2:201681247-202681247	Signal1	1	ALS2CR12	C2CD6,CASP8,MPP4,NIF3L1,STRADB,TMEM237
rs138522813	chr2:217405832-218796508	Signal2	5		IGFBP5
rs4442975	chr2:217405832-218796508	Signal1	1		IGFBP5
rs5838651	chr2:217405832-218796508	Signal3	42		DIRC3,IGFBP5
rs2384061	chr2:24687599-25687599	Signal1	92	ADCY3,DNMT3A	DNAJC27,DNAJC27-AS1,EFR3B,ITSN2,POMC
rs71403627	chr2:28670676-29670676	Signal1	81	ALK,PPP1CB,TRMT61B	SPDYA,WDR43
rs16991615	chr20:5448227-6448227	Signal1	1		GPCPD1,MCM8
rs2403907	chr21:16073983-17073983	Signal1	7	NRIP1	AF127577.12,HSPA13,USP25
rs2822999	chr21:16073983-17073983	Signal2	29		AF127577.12,HSPA13,NRIP1,USP25
rs17879961	chr22:28000000-30121477	Signal2	2	CHEK2,XBP1	CTA-292E10.6
rs186430430	chr22:28000000-30121477	Signal1	3		CHEK2,HSCB
rs5997389	chr22:28000000-30121477	Signal3	59	CHEK2,CTA-292E10.6,EWSR1,XBP1	CCDC117,CTA-292E10.8,CTA-984G1.5,HSCB,KREMEN1,PITPNB,RHBDD3,TTC28,TTC28-AS1,ZNRF3
esv3647749	chr22:38068833-39859355	Signal2	4		APOBEC3A,APOBEC3B,APOBEC3D,APOBEC3F
rs5995543	chr22:38068833-39859355	Signal1	27	MAFF,PLA2G6,TMEM184B	BAIAP2L2,CSNK1E,JOSD1,KCNJ4,MICALL1,PICK1,POLR2F,RP5-1039K5.16
rs9619765	chr22:38068833-39859355	Signal3	4	CBX6,NPTXR,SUN2	DNAL4
rs66987842	chr22:40376234-41527870	Signal1	196	MKL1,SLC25A17	MCHR1,RP5-1042K10.13,SGSM3,ST13,XPNPEP3
rs8137282	chr22:41538786-42538786	Signal1	10		ACO2,C22orf46,MEI1,SNU13,RBX1,SHISA8,SREBF2,ST13,TEF,TNFRSF13C,TOB2,XPNPEP3
rs11704298	chr22:45783297-46783297	Signal1	34	WNT7B	ATXN10,FBLN1
rs184070480	chr22:45783297-46783297	Signal2	1		ATXN10,WNT7B
rs7625643	chr3:140612859-141612859	Signal1	24	ZBTB38	RASA2,RNF7
rs66496128	chr3:171785237-172785237	CIMBA	36	TNFSF10	ECT2,PLD1,RP11-408H1.3
rs78105464	chr3:171785237-172785237	Signal1	10		ECT2,GHSR,RP11-408H1.3,TNFSF10
rs1352944	chr3:26827965-28285247	Signal1	44		AZI2,CMC1,EOMES,NEK10,RP11-222K16.2,SLC4A7
rs36078735	chr3:26827965-28285247	Signal2	12		AZI2,CMC1,NEK10,RP11-222K16.2,SLC4A7
rs35263707	chr3:30175880-31175880	Signal1	23	TGFBR2
rs6787391	chr3:4242276-5242276	Signal1	4		AC018816.3,AC026202.1,AC026202.3,ARL8B,BHLHE40,BHLHE40-AS1,EDEM1,ITPR1,RP11-97C16.1
rs4587	chr3:46366866-47381488	CIMBA	16	CCDC12,NBEAL2	ALS2CL,KIF9-AS1,PTH1R,PTPN23,RP11-708J19.1,SETD2,TMIE
rs56387622	chr3:46366866-47381488	Signal1	7
rs555060306	chr3:63441697-64467900	Signal1	94	ATXN7,PSMD6,PSMD6-AS2,THOC7	ADAMTS9,CADPS,GSK3B,PLOD2,PRICKLE2,PRICKLE2-AS2,PRICKLE2-AS3,RP11-14D22.1,RP11-14D22.2,RP11-18H7.1,RP11-245J9.4,RP11-245J9.5,RP11-245J9.6,SNTN,SYNPR
rs13066793	chr3:86537543-87537543	Signal1	2		VGLL3
rs506186	chr3:99223580-100223580	Signal1	92	CMSS1,FILIP1L,TBC1D23	COL8A1,CPOX,LNP1,NIT2,TOMM70
rs17617028	chr4:105569013-106856761	Signal1	21	TET2	AC004069.2,CXXC4,GSTCD,INTS12,PPA2,RP11-556I14.1,RP11-556I14.2
rs62334412	chr4:175328036-176346426	Signal2	11		ADAM29
rs7664956	chr4:175328036-176346426	Signal1	11		ADAM29
rs10034903	chr4:38312876-39312876	Signal1	24	TLR1	RP11-360F5.1,RP11-360F5.3,TBC1D1,TLR10
rs6854739	chr4:83870124-84870124	Signal1	84	MRPS18C	LPCAT1,COQ2,ABRAXAS1,HELQ,HPSE,LIN54,SEC31A
rs571173399	chr5:131907058-132907058	Signal1	117	AFF4,HSPA4,ZCCHC10	C5orf15,CTB-113I20.2,CTB-49A3.4,CTB-49A3.5,CTC-350I8.1,FSTL4,GDF9,RP11-485M7.3,UQCRQ,VDAC1
rs12652713	chr5:15687358-16687528	Signal1	45
rs31864	chr5:157730013-158744083	Signal1	5	EBF1
rs56722914	chr5:169091487-170091487	Signal1	19	FOXI1
rs2012709	chr5:32067732-33067732	Signal1	16		SUB1,ZFR
rs10941679	chr5:44013304-45206498	Signal1	1		MRPS30
rs13153426	chr5:44013304-45206498	Signal3	72		MRPS30,NNT,NNT-AS1,PAIP1,RP11-53O19.1,RP11-53O19.2,RP11-53O19.3
rs190443933	chr5:44013304-45206498	Signal4	1
rs5867671	chr5:44013304-45206498	Signal2	1
rs373575834	chr5:49141645-50695093	Signal1	4
rs3846498	chr5:49141645-50695093	Signal2	93		CTD-2089N3.3,CTD-2314G24.2,ISL1
rs112497245	chr5:55531884-56587883	Signal3	21	MAP3K1	AC008937.2,AC008937.3,AC022431.3,ANKRD55,CTC-236F12.4,DHX29,IL6ST,SETD9,SKIV2L2
rs144101714	chr5:55531884-56587883	CIMBA	16		MAP3K1
rs17432750	chr5:55531884-56587883	Signal5	4	MAP3K1	AC008937.2
rs62355902	chr5:55531884-56587883	Signal1	3	MAP3K1	AC008937.2,CTC-236F12.4
rs7730210	chr5:55531884-56587883	Signal4	70	MAP3K1	AC008937.2,CTC-236F12.4
rs984113	chr5:55531884-56587883	Signal2	1		MAP3K1
rs10472097	chr5:57684061-58865569	Signal2	5		PDE4D,RP11-266N13.2
rs537267133	chr5:57684061-58865569	Signal1	30		GAPT,PDE4D,RP11-266N13.2
rs72764096	chr5:57684061-58865569	CIMBA	7		PDE4D
rs10069690	chr5:779790-1797488	Signal1	1		SLC6A18,TERT
rs150804576	chr5:779790-1797488	Signal3	23	CLPTM1L,TERT	BRD9,CTD-2012J19.3,RP11-43F13.3,SLC12A7,SLC6A18,SLC6A19,SLC6A3,TRIP13
rs2736107	chr5:779790-1797488	Signal2	5		CLPTM1L,SLC6A18,TERT
rs2059891	chr5:80928261-82038046	Signal1	23		ACOT12,ATG10,ATP6AP1L,CKMT2,CKMT2-AS1,CTD-2249K22.1,RPS23,SSBP2,VCAN,ZCCHC9
rs1964292	chr5:90289470-91289470	Signal1	88	ARRDC3	ARRDC3-AS1,LUCAT1,MBLAC2,POLR3G,RP11-213H15.1,RP11-213H15.4
rs6569648	chr6:129849119-130849119	Signal1	43	L3MBTL3	AKAP7,ARHGAP18,LAMA2,SAMD3,TMEM244
rs405447	chr6:13213099-14222523	Signal1	51	NOL7,RANBP9,RP1-223E5.4	GFOD1,MCUR1,SIRT5
rs35409891	chr6:149086328-150086328	Signal1	8		RP1-111D6.2,RP1-111D6.3,TAB2
rs12173562	chr6:151418856-152937016	Signal1	1	ESR1	CCDC170
rs34133739	chr6:151418856-152937016	Signal2	1	ESR1	SYNE1
rs7740686	chr6:151418856-152937016	CIMBA	1		ARMT1,ESR1,RMND1
rs7763637	chr6:151418856-152937016	Signal4	6	ARMT1,CCDC170,ESR1	RMND1,SYNE1,ZBTB2
rs79388591	chr6:151418856-152937016	Signal5	173	ESR1
rs851984	chr6:151418856-152937016	Signal3	1	ESR1	ARMT1,RMND1,SYNE1,ZBTB2
rs9918437	chr6:151418856-152937016	Signal6	22	CCDC170,ESR1	ARMT1,RMND1,SYNE1
rs3819405	chr6:15899557-16899557	Signal1	1		ATXN1,RP1-151F17.1,RP1-151F17.2
rs2328531	chr6:20121238-21121238	Signal1	52	CDKAL1	E2F3,SOX4
rs79309050	chr6:28422437-29426220	Signal1	36	TRIM27	HCG14,HCG15,HIST1H2BD,ZNF311
rs7763102	chr6:81628386-82795951	Signal1	51		BCKDHB,FAM46A
rs7796917	chr7:101054599-102054599	Signal1	6	CUX1	COL26A1,CTB-181H17.1,LINC01007,PRKRIP1,RASA4
rs12706954	chr7:130167121-131167121	Signal1	6		MKLN1
rs6973318	chr7:130167121-131167121	Signal2	4		MKLN1
rs2003526	chr7:139442304-140442304	Signal1	4		MKRN1,SLC37A3
rs62485509	chr7:143574929-144574929	Signal1	2		OR2A1-AS1
rs7971	chr7:21440960-22440960	Signal1	9		CDCA7L
rs7785971	chr7:91130620-92181597	Signal1	318	AKAP9,KRIT1	AC000120.7,AC007566.10,ANKIB1,CYP51A1,CYP51A1-AS1,GATAD1,LRRD1,MTERF1,PEX1,RBM48
rs1879854	chr7:93613799-94613799	Signal1	47		ASB4,CASD1,PEG10,PON2,PPP1R9A,SGCE
rs34810249	chr8:0-670692	Signal1	25		DLGAP2,RP5-855D21.2
rs7813150	chr8:101978959-102978959	Signal1	47	GRHL2,KB-1562D12.1,KB-1930G5.4	AZIN1,YWHAZ
rs150957507	chr8:105858620-106861393	Signal1	54
rs10641009	chr8:116709548-117709548	Signal1	164	TRPS1	LINC00536
rs13267382	chr8:116709548-117709548	Signal2	5
rs4871411	chr8:124110166-125110166	Signal1	23	ATAD2,FBXO32	ANXA13,FAM91A1,KLHL38,TRMT12,WDYHV1
rs58847541	chr8:124110166-125110166	Signal2	6	FBXO32	ANXA13,ATAD2,FAM91A1,KLHL38,RNF139,RNF139-AS1,WDYHV1
rs10096351	chr8:127424659-130041931	Signal1	3		MYC
rs35961416	chr8:127424659-130041931	Signal3	1	MYC	CASC11
rs419018	chr8:127424659-130041931	Signal4	43		CASC21,CASC8,MYC
rs7017073	chr8:127424659-130041931	Signal2	44	MYC	CASC11,FAM84B,PVT1,RNU1-106P,RP11-103H7.5,RP11-89K10.1,TMEM75
rs7465364	chr8:29009616-30009616	Signal1	16	DUSP4
rs4286946	chr8:36358483-37359186	Signal1	16	ZNF703	ERLIN2,RP11-863K10.2,RP11-863K10.7
rs11373454	chr8:75730301-76917937	Signal2	8		CRISPLD1
rs17303163	chr8:75730301-76917937	Signal3	16		CASC9,HNF4G
rs199660865	chr8:75730301-76917937	Signal1	2
rs10816625	chr9:109803808-111395353	Signal3	1		KLF4
rs13294895	chr9:109803808-111395353	Signal4	1	KLF4
rs60037937	chr9:109803808-111395353	Signal2	1		KLF4,RAD23B
rs659713	chr9:109803808-111395353	Signal1	10		KLF4
rs13294352	chr9:118813486-119813486	Signal1	29		ASTN2,PAPPA
rs539723051	chr9:21247803-22624477	Signal1	1

### Sheet: Genes in screen
Gene	INQUISIT_level1	TWAS	INQUISIT_level2	Background	Core essential	Control
ATM	Y	Y				Y
ESR1	Y	Y				Y
AKT1		Y				Y
BRCA1			Y			Y
BRCA2	Y					Y
CHEK2	Y					Y
HRAS	Y					Y
TERT	Y					Y
NF1	Y					Y
APC						Y
CDKN2A						Y
ATR						Y
BRIP1						Y
CDC25A						Y
CDH1						Y
CDK4						Y
CHEK1						Y
ERBB2						Y
FANCC						Y
FANCM						Y
H2AFX						Y
KRAS						Y
MDC1						Y
NF2						Y
MRE11						Y
NTHL1						Y
PALB2						Y
PIK3CA						Y
PTEN						Y
RB1						Y
RAD50						Y
RAD51C						Y
RECQL						Y
SMAD4						Y
STK11						Y
TP53						Y
TP53BP1						Y
XRCC2						Y
XRCC5						Y
XRCC6						Y
YAP1						Y
ABRAXAS1		Y	Y
AC007283.5		Y	Y
ALS2CL		Y	Y
ANKRD34A		Y	Y
AP006621.5		Y	Y
AP4B1		Y	Y
APOBEC3A		Y	Y
APOBEC3B		Y	Y
ATG10		Y	Y
ATP6AP1L		Y	Y
ATP6V0A1		Y	Y
BCL2L15		Y	Y
CBX8		Y	Y
CCDC88C		Y	Y
CDCA7L		Y	Y
CEND1		Y	Y
COX11		Y	Y
CTD-3137H5.1		Y	Y
CYP51A1		Y	Y
DCLRE1B		Y	Y
DDA1		Y	Y
DFFA		Y	Y
DNAJC27		Y	Y
DNAJC27-AS1		Y	Y
ENPP7		Y	Y
FIBP		Y	Y
HAPLN4		Y	Y
HCG14		Y	Y
HELQ		Y	Y
IGFBP5		Y	Y
ITPR1		Y	Y
LMO4		Y	Y
LRRD1		Y	Y
MCHR1		Y	Y
MRPS30		Y	Y
MTMR11		Y	Y
NDUFB1		Y	Y
NEK10		Y	Y
NNT		Y	Y
NNT-AS1		Y	Y
NPAT		Y	Y
NSUN4		Y	Y
OCEL1		Y	Y
PACS1		Y	Y
PAIP1		Y	Y
PGPEP1		Y	Y
POMC		Y	Y
PRC1		Y	Y
PRC1-AS1		Y	Y
PVT1		Y	Y
RALB		Y	Y
RHBDD3		Y	Y
RMND1		Y	Y
RNF7		Y	Y
RP11-400F19.8		Y	Y
RP11-53O19.1		Y	Y
RP11-57H14.3		Y	Y
RPLP2		Y	Y		Y
RP11-860B13.1		Y	Y
RPS23		Y	Y
SETD9		Y	Y
SIRT5		Y	Y
SLC4A7		Y	Y
SNX32		Y	Y
SSBP4		Y	Y
STXBP4		Y	Y
SYNE1		Y	Y
TEFM		Y	Y
TM6SF2		Y	Y
UQCRH		Y	Y
VASP		Y	Y
WDR43		Y	Y
ZNF404		Y	Y
ADCY3	Y	Y
ADCY9	Y	Y
AKAP9	Y	Y
ALK	Y	Y
ALS2CR12	Y	Y
ARRDC3	Y	Y
ATF7IP	Y	Y
ATP13A1	Y	Y
CASP8	Y	Y
CBX6	Y	Y
CCDC170	Y	Y
CCDC91	Y	Y
CCNE1	Y	Y
CDYL2	Y	Y
CFL1	Y	Y
CRNDE	Y	Y
DYNLRB2	Y	Y
ELL	Y	Y
GATAD2A	Y	Y
HSPA4	Y	Y
INHBB	Y	Y
KCNN4	Y	Y
KLF5	Y	Y
KLHDC7A	Y	Y
L3MBTL3	Y	Y
LRRN2	Y	Y
MAU2	Y	Y
MDM4	Y	Y
MRPS18C	Y	Y
NTN4	Y	Y
NUDT17	Y	Y
PDZK1	Y	Y
PEX14	Y	Y
PIDD1	Y	Y
PIK3C2B	Y	Y
PPIL3	Y	Y
RCCD1	Y	Y
RNF115	Y	Y
SMG9	Y	Y
TGFBR2	Y	Y
TLR1	Y	Y
TMEM184B	Y	Y
TNFSF10	Y	Y
TOX3	Y	Y
ZBTB38	Y	Y
ZNF703	Y	Y
AC000032.2		Y
AC008391.1		Y
AC010136.2		Y
ADGRD2		Y
ADSSL1		Y
AHI1		Y
AHRR		Y
AHSA2		Y
AL450992.2		Y
AMFR		Y
AP006621.6		Y
APOBEC3B-AS1		Y
ARHGAP27		Y
ARHGEF19		Y
ARHGEF34P		Y
ARL17A		Y
ARL17B		Y
ASCC2		Y
ATF4		Y
ATP5I		Y
AZGP1		Y
B3GNT2		Y
BAZ1B		Y
BBS2		Y
BDH2		Y
BRMS1		Y
BTN2A1		Y
BTN2A2		Y
BTN2A3P		Y
BTN3A2		Y
C14orf79		Y
C9orf3		Y
CATSPER2		Y
CBY1		Y
CCDC127		Y
CCDC18		Y
CCHCR1		Y
CENPO		Y
CES1		Y
CLEC18A		Y
CMTR2		Y
COQ5		Y
CPLX1		Y
CPNE1		Y
CRHR1		Y
CRIP2		Y
EIF2S2		Y			Y
CRIPAK		Y
CTA-109P11.4		Y
CTB-161K23.1		Y
CTD-2026K11.2		Y
CTD-2026K11.3		Y
CTD-2116F7.1		Y
CTD-2196P11.2		Y
CTD-2323K18.1		Y
CTD-2538G9.5		Y
CTD-2566J3.1		Y
CTD-3032H12.1		Y
CTD-3051D23.1		Y
CTD-3110H11.1		Y
CTD-3216D2.5		Y
CTSW		Y
CUL5		Y
DFNA5		Y
DGKQ		Y
DHFR		Y
ECT2L		Y
EDEM2		Y
EEF1AKMT2		Y
EFEMP2		Y
ENTPD3-AS1		Y
EPB41L4A		Y
FAM114A1		Y
FAM149B1		Y
FAM72B		Y
FAT4		Y
FES		Y
FGF10		Y
FIS1		Y
FLOT1		Y
GABPB1-AS1		Y
GALNT16		Y
GBAP1		Y
GDI2		Y
GOSR1		Y
GPR156		Y
GSTM1		Y
GSTM2		Y
GSTM3		Y
GSTM4		Y
GSTM5		Y
GTF2IRD2B		Y
HCG11		Y
HIST1H2BL		Y
HIST1H4L		Y
HIST2H2BA		Y
HIST2H4B		Y
HLF		Y
HOMER3		Y
HOTAIRM1		Y
HSF2		Y
IFNE		Y
IGKV2D-24		Y
IL10RB-AS1		Y
IMP3		Y
INF2		Y
IRF1		Y
IST1		Y
KANSL1-AS1		Y
KDM6B		Y
KLC1		Y
KLHDC10		Y
KLHL5		Y
KYAT3		Y
LINC00092		Y
LINC00671		Y
LINC00886		Y
LINC02210		Y
LRRC25		Y
LRRC37A		Y
LRRC37A2		Y
LRRC37A4P		Y
LRRC3B		Y
LURAP1		Y
MAEA		Y
MAN2C1		Y
MAP1LC3A		Y
MAP3K14-AS1		Y
MAPK8IP1P2		Y
MARCH11_		Y
MCC		Y
MIR1909		Y
MIR31HG		Y
MMP24		Y
MRPL23-AS1		Y
MTHFD1L		Y
MUTYH		Y
MYRF		Y
NOL12		Y
NPHP3		Y
NR1H3		Y
NSUN2		Y
NUDT13		Y
NUP107		Y
OGFOD1		Y
OR2A20P		Y
OR2A7		Y
OXLD1		Y
PDLIM4		Y
PILRA		Y
PILRB		Y
PINLYP		Y
PLEKHD1		Y
PLEKHM1		Y
PMF1		Y
POLR2J		Y
POLR2L		Y
PPIE		Y
PPM1K		Y
PPP2R1B		Y
PRMT7		Y
PRSS45		Y
PRSS46		Y
PSMD5-AS1		Y
PSORS1C1		Y
PSORS1C2		Y
PTDSS2		Y
PTPN22		Y
RASA4DP		Y
RBM6		Y
RHOD		Y
RIC8A		Y
RP1-85F18.6		Y
RP11-1055B8.4		Y
RP11-105N13.4		Y
RP11-114I8.4		Y
RP11-123K19.1		Y
RP11-126L15.4		Y
RP11-12J10.3		Y
RP11-15A1.7		Y
RP11-174G6.5		Y
RP11-218M22.1		Y
RP11-32D16.1		Y
RP11-335O13.7		Y
RP11-363E6.3		Y
RP11-432I5.1		Y
RP11-439A17.7		Y
RP11-443B20.1		Y
RP11-467J12.4		Y
RP11-482M8.1		Y
RP11-486M23.2		Y
RP11-500G22.2		Y
RP11-550I24.2		Y
RP11-553A10.1		Y
RP11-580I16.2		Y
RP11-73O6.3		Y
RP11-757G1.6		Y
RP11-867G23.10		Y
RP13-20L14.1		Y
RP4-625H18.2		Y
RP5-1039K5.13		Y
RP5-1139B12.4		Y
SCAMP5		Y
SDHA		Y
SH3TC2		Y
SIVA1		Y
SLC22A5		Y
SLC26A1		Y
SLC39A9		Y
SMIM8		Y
SMN2		Y
SNUPN		Y
SPATA18		Y
SRGAP2C		Y
STAG3L5P-PVRIG2P-PILRB		Y
SURF1		Y
SYMPK		Y
TAPBPL		Y
TBC1D3P1-DHX40P1		Y
TBX5		Y
TBX5-AS1		Y
TMC4		Y
TMEM136		Y
TNNT3		Y
TNS1		Y
TRIM4		Y
TRIOBP		Y
TRNAI2		Y
TSPAN5		Y
UBD		Y
UBLCP1		Y
USP19		Y
UVSSA		Y
VPS52		Y
WARS2		Y
WNT3		Y
XXbac-BPG170G13.32		Y
YBEY		Y
ZNF155		Y
ZNF165		Y
ZNF234		Y
ZNF283		Y
ZNF334		Y
ZNF354A		Y
ZNF786		Y
ZSCAN23		Y
ZSCAN29		Y
ZSCAN31		Y
ZSWIM5		Y
AC000120.7			Y
AC004069.2			Y
AC005037.3			Y
AC007163.6			Y
AC007566.10			Y
AC008937.2			Y
AC008937.3			Y
AC010646.3			Y
AC012363.13			Y
AC018816.3			Y
AC022431.3			Y
AC026202.1			Y
AC026202.3			Y
AC068499.10			Y
AC068580.5			Y
AC068831.10			Y
AC068831.6			Y
AC138430.4			Y
ACAT1			Y
ACO2			Y
ACOT12			Y
ADAM15			Y
ADAM29			Y
ADAMTS9			Y
ADAP2			Y
AF127577.12			Y
AKAP7			Y
AL021546.6			Y
AL157902.3			Y
AL590452.1			Y
ALS2CR11			Y
ANKIB1			Y
ANKRD35			Y
ANKRD55			Y
ANO8			Y
ANP32E			Y
ANXA13			Y
AP000439.3			Y
AP006621.8			Y
APOBEC3D			Y
APOBEC3F			Y
AQP4-AS1			Y
ARHGAP18			Y
ARHGAP32			Y
ARL8B			Y
ARMC3			Y
ARMC6			Y
ARRDC3-AS1			Y
ASB4			Y
ASNA1			Y
ASTN2			Y
ATAD5			Y
ATE1			Y
ATP2B4			Y
ATXN1			Y
ATXN10			Y
AZI2			Y
AZIN1			Y
BABAM1			Y
BAIAP2L2			Y
BANF1			Y
BCKDHB			Y
BECN1			Y
BEST2			Y
BHLHE40			Y
BHLHE40-AS1			Y
BICDL1			Y
BOLA1			Y
BORCS8-MEF2B			Y
BRD9			Y
BZW1			Y
C12orf49			Y
C14orf159			Y
C16orf95			Y
C19orf60			Y
C1orf127			Y
C22orf46			Y
C5orf15			Y
CADPS			Y
CALR			Y
CASC10			Y
CASC11			Y
CASC21			Y
CASC8			Y
CASC9			Y
CASD1			Y
CASP10			Y
CBX4			Y
CCDC117			Y
CCDC130			Y
CCR10			Y
CD160			Y
CD3EAP			Y
CDCA7			Y
CDHR5			Y
CENPS			Y
CENPS-CORT			Y
CFLAR-AS1			Y
CHML			Y
CHMP6			Y
CHST9			Y
CILP2			Y
CKMT2			Y
CKMT2-AS1			Y
CLK1			Y
CLK2			Y
CMC1			Y
CNTD1			Y
CNTNAP1			Y
COA3			Y
COASY			Y
COL26A1			Y
COL8A1			Y
COMMD3-BMI1			Y
COMP			Y
COQ2			Y
CORO7			Y
CORO7-PAM16			Y
COX6A1			Y
CPOX			Y
CPSF2			Y
CRACR2B			Y
CRISPLD1			Y
CRLF3			Y
CRTC1			Y
CSDE1			Y
CSNK1E			Y
CST6			Y
CTA-292E10.8			Y
CTA-984G1.5			Y
CTB-113I20.2			Y
CTB-181H17.1			Y
CTB-49A3.4			Y
CTB-49A3.5			Y
CTC-236F12.4			Y
CTC-250I14.6			Y
CTC-260F20.3			Y
CTC-350I8.1			Y
CTD-2012J19.3			Y
CTD-2015G9.2			Y
CTD-2089N3.3			Y
CTD-2132N18.3			Y
CTD-2249K22.1			Y
CTD-2265O21.3			Y
CTD-2278I10.4			Y
CTD-2278I10.6			Y
CTD-2314G24.2			Y
CTD-2325P2.4			Y
CTD-2521M24.5			Y
CTD-2529O21.1			Y
CTD-2547L24.4			Y
CTD-2659N19.10			Y
CTD-2659N19.9			Y
CTD-3193K9.4			Y
CTSD			Y
CXXC4			Y
CYBRD1			Y
CYP51A1-AS1			Y
DCAF17			Y
DDX10			Y
DHPS			Y
DHX29			Y
DIRC3			Y
DLGAP2			Y
DLX1			Y
DLX2			Y
DNAJA3			Y
DNAJC1			Y
DNAL4			Y
DNASE2			Y
DPM3			Y
DRD4			Y
DYNLL1			Y
E2F3			Y
EBLN1			Y
ECT2			Y
EDEM1			Y
EFNA3			Y
EFNA4			Y
EFR3B			Y
EHBP1L1			Y
EIF1AD			Y
EOMES			Y
ERCC1			Y
ERLIN2			Y
ESRRG			Y
ETNK2			Y
EXPH5			Y
EZH1			Y
FAM126B			Y
FAM174B			Y
FAM46A			Y
FAM46C			Y
FAM84B			Y
FAM91A1			Y
FARSA			Y
FBLN1			Y
FBXO31			Y
FBXW9			Y
FDPS			Y
FH			Y
FMOD			Y
FOXC2			Y
FOXL1			Y
FRY			Y
FRY-AS1			Y
FSTL4			Y
FURIN			Y
GADD45GIP1			Y
GAPT			Y
GATA3-AS1			Y
GATAD1			Y
GATC			Y
GCN1			Y
GDAP2			Y
GDF9			Y
GFOD1			Y
GHDC			Y
GHSR			Y
GLIS2			Y
GMIP			Y
GOLT1A			Y
GORASP2			Y
GPATCH2			Y
GPCPD1			Y
GPR68			Y
GSK3B			Y
GSTCD			Y
GTPBP3			Y
HABP2			Y
HAO2			Y
HAT1			Y
HAUS8			Y
HCG15			Y
HCN3			Y
HCRT			Y
HDDC3			Y
HFE2			Y
HIPK1			Y
HIST1H2BD			Y
HIST2H2AB			Y
HIST2H2AC			Y
HIST2H2BE			Y
HNF4G			Y
HPSE			Y
HSCB			Y
HSPA13			Y
IER2			Y
IL6ST			Y
INTS12			Y
LSM4			Y		Y
IPO9			Y
IPO9-AS1			Y
IRX5			Y
ISL1			Y
ITGA10			Y
ITSN2			Y
JOSD1			Y
JUND			Y
KCNH4			Y
KCNJ4			Y
KCNK7			Y
KIAA1683			Y
KIF9-AS1			Y
KISS1			Y
KLF1			Y
KLHL38			Y
KLHL42			Y
KMO			Y
KREMEN1			Y
KRTCAP2			Y
LAD1			Y
LAMA2			Y
LGMN			Y
LGR6			Y
LIN54			Y
LINC00303			Y
LINC00536			Y
LINC01007			Y
LINC01101			Y
LIX1L			Y
LNP1			Y
LPCAT1			Y
LPCAT2			Y
LRRC56			Y
LSP1			Y
LUCAT1			Y
LYL1			Y
LYPD5			Y
MAN1A2			Y
MAN2B1			Y
MANSC4			Y
MAP1LC3B			Y
MAP3K11			Y
MASP2			Y
MBLAC2			Y
MCM8			Y
MCUR1			Y
MEI1			Y
MEP1B			Y
METTL8			Y
MICALL1			Y
MKLN1			Y
MKRN1			Y
MLLT10			Y
MLX			Y
MMD			Y
MPP4			Y
MRPL23			Y
MRPS35			Y
MSTO1			Y
MTERF1			Y
MTHFSD			Y
MUC2			Y
MUS81			Y
MYO9B			Y
NACC1			Y
NAGLU			Y
NBPF10			Y
NCAN			Y
NDUFB3			Y
NEBL			Y
NEBL-AS1			Y
NFASC			Y
NFIX			Y
NIT2			Y
NKX2-8			Y
NR2C2AP			Y
NR2F6			Y
OPTC			Y
OR2A1-AS1			Y
ORAOV1			Y
ORC2			Y
POLR2F			Y		Y
OTUD7B			Y
PAM16			Y
PAPPA			Y
PCNX3			Y
PDE4D			Y
PDE4DIP			Y
PEG10			Y
PEX1			Y
PEX11B			Y
PHLDA3			Y
PHTF1			Y
PICK1			Y
PITPNB			Y
PKLR			Y
PLA2G1B			Y
PLD1			Y
PLEKHA6			Y
PLEKHH3			Y
PLEKHO1			Y
PLOD2			Y
PNPLA2			Y
POLR3C			Y
POLR3G			Y
POMGNT1			Y
PON2			Y
PPA2			Y
PPM1N			Y
PPP1R13L			Y
PPP1R9A			Y
PRICKLE2			Y
PRICKLE2-AS2			Y
PRICKLE2-AS3			Y
PRKRIP1			Y
PSMC3IP			Y
PSME3			Y
PTH1R			Y
PTPN23			Y
PTRF			Y
PXN			Y
PXN-AS1			Y
RAB35			Y
RAB3A			Y
RAB5C			Y
RAD23A			Y
RAD23B			Y
RAD51B			Y
RAD54L			Y
RAMP2			Y
RAMP2-AS1			Y
RARA			Y
RASA2			Y
RASA4			Y
RASSF7			Y
RBM19			Y
RBM48			Y
RBM8A			Y
RBX1			Y
RELA			Y
REN			Y
RETREG3			Y
RHOF			Y
RNASEH2A			Y
RNF135			Y
RNF139			Y
RNF139-AS1			Y
RNF213			Y
RNU1-106P			Y
RNU2-17P			Y
RP1-111D6.2			Y
RP1-111D6.3			Y
RP1-151F17.1			Y
RP1-151F17.2			Y
RP11-103H7.5			Y
RP11-109P11.1			Y
RP11-1167A19.2			Y
RP11-134D3.1			Y
RP11-13J8.1			Y
RP11-14D22.1			Y
RP11-14D22.2			Y
RP11-178L8.7			Y
RP11-188D8.1			Y
RP11-18H7.1			Y
RP11-201K10.3			Y
RP11-213H15.1			Y
RP11-213H15.4			Y
RP11-222K16.2			Y
RP11-245J9.4			Y
RP11-245J9.5			Y
RP11-245J9.6			Y
RP11-263K19.6			Y
RP11-266N13.2			Y
RP11-315I20.1			Y
RP11-315I20.3			Y
RP11-324D17.1			Y
RP11-326G21.1			Y
RP11-353N14.1			Y
RP11-353N14.2			Y
RP11-353N14.4			Y
RP11-353N14.5			Y
RP11-356O9.2			Y
RP11-358B23.1			Y
RP11-360F5.1			Y
RP11-360F5.3			Y
RP11-379F12.3			Y
RP11-379F12.4			Y
RP11-400F19.18			Y
RP11-408H1.3			Y
RP11-43F13.3			Y
RP11-456K23.1			Y
RP11-458D21.1			Y
RP11-463O9.9			Y
RP11-485M7.3			Y
RP11-496I9.1			Y
RP11-53O19.2			Y
RP11-53O19.3			Y
RP11-556I14.1			Y
RP11-556I14.2			Y
RP11-573G6.6			Y
RP11-57H14.2			Y
RP11-62L18.3			Y
RP11-708J19.1			Y
RP11-739N20.2			Y
RP11-73M18.7			Y
RP11-74C13.3			Y
RP11-74C13.4			Y
RP11-770G2.5			Y
RP11-848P1.2			Y
RPL27			Y		Y
RP11-863K10.2			Y
RP11-863K10.7			Y
RP11-895M11.3			Y
RP11-89K10.1			Y
RP11-95P2.3			Y
RP11-964E11.2			Y
RP11-967K21.1			Y
RP11-97C16.1			Y
RP11-993B23.3			Y
RP13-46H24.1			Y
RP13-870H17.3			Y
RP4-533D7.4			Y
RP4-635E18.8			Y
RP4-736L20.3			Y
RP5-1039K5.16			Y
RP5-1042K10.13			Y
RP5-1073O3.2			Y
RP5-855D21.2			Y
RPGRIP1L			Y
RPS6KA5			Y
RTBDN			Y
RTN2			Y
RUSC1			Y
RUSC1-AS1			Y
SAMD3			Y
SART1			Y
SCAMP3			Y
SCT			Y
SEC22B			Y
SEC31A			Y
SETD2			Y
SGCE			Y
SGSM3			Y
SHISA8			Y
SIPA1			Y
SIRT4			Y
SKIDA1			Y
SKIV2L2			Y
SLC12A7			Y
SLC14A2			Y
SLC25A12			Y
SLC25A21-AS1			Y
SLC25A22			Y
SLC25A42			Y
SNU13			Y		Y
SLC37A3			Y
SLC6A18			Y
SLC6A19			Y
SLC6A3			Y
SLX4			Y
SNRPE			Y
SNTN			Y
SOX4			Y
SP3			Y
SPATA17			Y
SPDYA			Y
SREBF2			Y
SRL			Y
SRM			Y
SRSF9			Y
SSBP2			Y
ST13			Y
STAT5A			Y
STAT5B			Y
STK38L			Y
STRADB			Y
STX10			Y
SUB1			Y
SUGP2			Y
SYCE2			Y
SYNPR			Y
SYT8			Y
TAB2			Y
TALDO1			Y
TARDBP			Y
TBC1D1			Y
TBC1D16			Y
TEF			Y
TFAP4			Y
TLK1			Y
TLR10			Y
TMEM161A			Y
TMEM237			Y
TMEM244			Y
TMEM59L			Y
TMEM75			Y
TMEM80			Y
TMIE			Y
TNFRSF13C			Y
TNPO2			Y
TOB2			Y
TOMM70			Y
TRAP1			Y
TRIAP1			Y
TRIM33			Y
TRIP13			Y
TRIR			Y
TRMT1			Y
TRMT12			Y
TSPAN1			Y
TSPAN4			Y
TSSK6			Y
TTC28			Y
TTC28-AS1			Y
TUBG1			Y
TUBG2			Y
TXNIP			Y
UNC45A			Y
UPF1			Y
UQCRQ			Y
URI1			Y
USHBP1			Y
USP25			Y
VASN			Y
VCAN			Y
VDAC1			Y
VGLL3			Y
VPS25			Y
VPS33B			Y
VPS45			Y
WDR83			Y
WDR83OS			Y
WDYHV1			Y
WNK4			Y
XPNPEP3			Y
YJEFN3			Y
YWHAZ			Y
ZBTB2			Y
ZBTB7B			Y
ZCCHC9			Y
ZFR			Y
ZFYVE26			Y
ZMIZ1-AS1			Y
ZNF101			Y
ZNF222			Y
ZNF230			Y
ZNF284			Y
ZNF311			Y
ZNF500			Y
ZNF697			Y
ZNF823			Y
ZNRF3			Y
ABHD8	Y
AFF4	Y
ANKLE1	Y
AP5B1	Y
ARMT1	Y
ATAD2	Y
ATXN7	Y
BARX2	Y
BMI1	Y
BORCS8	Y
C11orf65	Y
CACNA1A	Y
CASZ1	Y
CCDC12	Y
CCDC40	Y
CCND1	Y
CD151	Y
CDKAL1	Y
CFLAR	Y
CLPTM1L	Y
CMSS1	Y
COMMD3	Y
CREBBP	Y
CRLF1	Y
CTA-292E10.6	Y
CTD-3032H12.2	Y
CUX1	Y
DAND5	Y
DNMT3A	Y
DUSP4	Y
EBF1	Y
EFNA1	Y
EPS8L2	Y
EWSR1	Y
EXO1	Y
FAM189B	Y
FBXO32	Y
FGFR2	Y
FILIP1L	Y
FKBP8	Y
FOXI1	Y
FTO	Y
GATA3	Y
GATD1	Y
GBA	Y
GCDH	Y
GDF15	Y
GRHL2	Y
HOOK2	Y
IRX3	Y
ISYNA1	Y
JUNB	Y
KAT5	Y
KB-1562D12.1	Y
KB-1930G5.4	Y
KCTD1	Y
KDELC2	Y
KLF4	Y
KRIT1	Y
KXD1	Y
LPAR2	Y
LRRC41	Y
MAFF	Y
MAP3K1	Y
MAST1	Y
MEF2B	Y
MKL1	Y
MRPL34	Y
MSI1	Y
MTX1	Y
MUC1	Y
MYC	Y
MYEOV	Y
NBEAL2	Y
NDUFA13	Y
NIF3L1	Y
NOL7	Y
NPTXR	Y
NRIP1	Y
OSR1	Y
OVOL1	Y
PAX9	Y
PBX4	Y
PIAS3	Y
PIK3R3	Y
PLA2G6	Y
PLAUR	Y
POLR3GL	Y
PPP1CB	Y
PPP1R15B	Y
PRDX2	Y
PSMD6	Y
PSMD6-AS2	Y
PTHLH	Y
RANBP9	Y
RFXANK	Y
RIN3	Y
RNASEH2C	Y
RP1-223E5.4	Y
RP11-18F14.4	Y
RP11-263K19.4	Y
RP11-525K10.3	Y
RSBN1	Y
SETBP1	Y
SLC25A17	Y
SLC25A21	Y
SLC50A1	Y
SOX13	Y
SUGP1	Y
SUN2	Y
TBC1D23	Y
TBX3	Y
TCF7L2	Y
TET2	Y
THBS3	Y
THOC7	Y
TNNI1	Y
TRIM27	Y
TRIM46	Y
TRMT61B	Y
TRPS1	Y
UBA52	Y
WNT7B	Y
XBP1	Y
ZC3H11A	Y
ZCCHC10	Y
ZCCHC24	Y
ZFP36L1	Y
ZMIZ1	Y
DYNC1I2	Y				Y
RPLP0	Y				Y
AQR					Y
ARCN1					Y
AAMP				Y
AAVS1
ABI3BP				Y
AC002306.1				Y
AC004009.3				Y
AC004012.1				Y
AC004549.6				Y
AC004593.3				Y
AC004812.1				Y
AC005013.5				Y
AC005037.2				Y
AC005088.1				Y
AC005162.4				Y
AC005162.5				Y
AC005195.1				Y
AC005253.4				Y
AC005387.2				Y
AC005387.3				Y
AC007096.1				Y
AC007563.5				Y
AC007787.2				Y
AC008073.9				Y
AC008397.1				Y
AC008940.1				Y
AC015933.2				Y
AC020934.1				Y
BRIX1					Y
AC068039.1				Y
AC068580.1				Y
AC084262.3				Y
AC092069.1				Y
AC096645.1				Y
AC097724.3				Y
AC098680.1				Y
AC100791.2				Y
AC105914.1				Y
AC107993.1				Y
AC144573.1				Y
AC145110.1				Y
ACTN1				Y
ADAMTS15				Y
ADGRA2				Y
ADGRG7				Y
ADIPOR1				Y
ADRB3				Y
ADSL				Y
AJ009632.3				Y
AKAP1				Y
AKAP12				Y
AKR1C1				Y
AKR1C2				Y
AKR1C3				Y
AKR1C4				Y
AKR1C7P				Y
AKR1C8P				Y
AKTIP				Y
AL031594.1				Y
AL121652.1				Y
AL359552.1				Y
AL359693.1				Y
AL441883.1				Y
AL512791.1				Y
AL713997.1				Y
AL713999.1				Y
ALX1				Y
AMDHD2				Y
ANKFN1				Y
CCT3					Y
CCT4					Y
CCT6A					Y
CCT7					Y
CCT8					Y
ANKRD16				Y
ANKRD34B				Y
ANO1				Y
CDC40					Y
CDC5L					Y
ANXA11				Y
AOX1				Y
AP001362.1				Y
AP005718.1				Y
AP2A2				Y
AP4B1-AS1				Y
APH1A				Y
CHD4					Y
APOC1				Y
AQP4				Y
CHMP2A					Y
ARHGDIB				Y
ARPC2				Y
ASB13				Y
CLTC					Y
ASCL2				Y
ASTN2-AS1				Y
ATP5A1				Y
COPA					Y
COPB1					Y
COPS2					Y
COPS4					Y
COPS6					Y
COPS8					Y
COPZ1					Y
B3GNT4				Y
BAG3				Y
BBS1				Y
CSE1L					Y
BRF2				Y
BTN3A1				Y
C11orf44				Y
C11orf45				Y
C11orf68				Y
C17orf53				Y
C1QTNF1				Y
C21orf91				Y
C22orf31				Y
C2orf70				Y
CALML3				Y
CALML3-AS1				Y
CALML5				Y
CANT1				Y
CAPNS2				Y
CARD10				Y
CASKIN1				Y
CATSPERB				Y
CBX2				Y
CCDC103				Y
CCDC26				Y
CCDC38				Y
CCDC43				Y
CCDC87				Y
CCNF				Y
CCR2				Y
CD2				Y
CTDNEP1					Y
CDC27				Y
CDH2				Y
CDK5RAP3				Y
CHD1L				Y
CHD9				Y
DDB1					Y
CHID1				Y
DDX18					Y
DDX46					Y
DDX49					Y
DDX51					Y
CHN2				Y
CIART				Y
CIB4				Y
CITED4				Y
CKS1B				Y
CLIP4				Y
CMC2				Y
DNM2					Y
COIL				Y
COL1A2				Y
DYNC1H1					Y
COPE				Y
EEF2					Y
CPT1A				Y
CPVL				Y
CR536603.1				Y
EFTUD2					Y
CREB5				Y
EIF2B4					Y
EIF3A					Y
EIF3B					Y
EIF3D					Y
EIF3F					Y
EIF3G					Y
EIF3I					Y
EIF4A3					Y
CSRP1				Y
CTA-747E2.10				Y
CTB-113D17.1				Y
ERH					Y
CTB-184G21.3				Y
CTB-3M24.3				Y
ETF1					Y
CTB-5E10.3				Y
EXOSC10					Y
CTC-239J10.1				Y
CTC-425F1.4				Y
CTC-436K13.1				Y
CTC-448F2.4				Y
CTC-459F4.1				Y
CTC-459F4.3				Y
CTD-2015G9.1				Y
CTD-2061E19.6				Y
CTD-2089N3.1				Y
CTD-2176I21.2				Y
CTD-2192J16.24				Y
CTD-2203A3.1				Y
CTD-2228K2.7				Y
CTD-2265O21.7				Y
CTD-2552K11.2				Y
CTD-2659N19.4				Y
FTSJ3					Y
CYP2D7				Y
DAP3				Y
DCAKD				Y
DCBLD2				Y
GAR1					Y
DCST2				Y
DDAH1				Y
DDR1				Y
DEAF1				Y
DESI1				Y
DHRS3				Y
DKFZP667F0711				Y
GNL3					Y
DNASE1				Y
DRAP1				Y
DYDC2				Y
EDN1				Y
EHD1				Y
GTF3C4					Y
EIF3H				Y
ELK3				Y
ENDOV				Y
EPB41L5				Y
ERGIC2				Y
EVI2B				Y
HEATR1					Y
FAM129C				Y
FAM208B				Y
FAM83A				Y
FAR2				Y
HNRNPC					Y
HNRNPK					Y
HNRNPM					Y
HNRNPU					Y
FBLN5				Y
FBXO16				Y
FBXO18				Y
FBXO8				Y
FBXW12				Y
FERMT1				Y
HSPA9					Y
HSPE1					Y
FLI1				Y
FMNL1				Y
FNDC3B				Y
FSCN2				Y
G6PC3				Y
GABBR1				Y
GAD1				Y
GAL				Y
INTS9					Y
GCAT				Y
GHR				Y
GLI2				Y
GNRHR2				Y
GOLGA5				Y
GON4L				Y
GOT1L1				Y
GPBP1				Y
GPBP1L1				Y
KARS					Y
GPR37L1				Y
GSE1				Y
GTPBP1				Y
GTPBP10				Y
HAS2-AS1				Y
HCFC1R1				Y
HCN1				Y
HEPACAM2				Y
KPNB1					Y
HEXIM1				Y
HIBADH				Y
HIST4H4				Y
HMOX2				Y
HRK				Y
HS2ST1				Y
HTRA1				Y
ID4				Y
IER3				Y
IFI30				Y
IFT172				Y
IGSF21				Y
IL15RA				Y
IL2RA				Y
INSL3				Y
LSM6					Y
IRF8				Y
IRGQ				Y
IRX4				Y
IRX6				Y
ITGA6				Y
ITPK1				Y
IYD				Y
JADE2				Y
JAZF1				Y
JAZF1-AS1				Y
KANSL1				Y
KB-1507C5.2				Y
KB-1930G5.3				Y
KCNQ1				Y
KCNU1				Y
KIAA0907				Y
KIF7				Y
KLHDC4				Y
KLHL18				Y
KLHL26				Y
LGALS3BP				Y
LINC-PINT				Y
LINC00609				Y
LINC00692				Y
LINC00707				Y
LRRC14B				Y
LRRC2				Y
LRRC8B				Y
LRRIQ1				Y
LSM11				Y
MACROD1				Y
MAGI3				Y
MALAT1				Y
MRPS31					Y
MAP1LC3B2				Y
MAP1S				Y
MAPT				Y
MAPT-AS1				Y
MAST3				Y
NACA					Y
MED13L				Y
NAPA					Y
NAPG					Y
MED21				Y
MEFV				Y
MEOX1				Y
METAP2				Y
METTL5				Y
MIEF1				Y
NEDD8					Y
MIER3				Y
MIPOL1				Y
MIR1207				Y
MIR1208				Y
MIR1285-1				Y
MIR1289-2				Y
MIR1301				Y
MIR1915				Y
MIR3148				Y
MIR3155A				Y
MIR3175				Y
MIR3188				Y
MIR3189				Y
MIR3199-2				Y
MIR331				Y
MIR33A				Y
MIR3936				Y
MIR4277				Y
MIR4295				Y
MIR4298				Y
MIR4442				Y
MIR4489				Y
MIR4498				Y
MIR4503				Y
MIR4690				Y
MIR4757				Y
MIR5010				Y
MIR548AT				Y
MIR5684				Y
MIR5695				Y
MIR640				Y
MIR92B				Y
NUDT21					Y
NUP133					Y
NUP205					Y
NUP54					Y
NUP93					Y
NUP98					Y
NXF1					Y
MOAP1				Y
MOB2				Y
MRPL10				Y
MRPL49				Y
PABPN1					Y
MUC6				Y
MYCT1				Y
NBPF12				Y
NCOA1				Y
NET1				Y
NFE2L1				Y
PFDN2					Y
NKX2-1				Y
PHB					Y
PHB2					Y
PHF5A					Y
NMNAT1				Y
NPM1				Y
NR2F1				Y
NR2F1-AS1				Y
NRBF2				Y
NSF				Y
NSMCE2				Y
NUPL2				Y
NUTM2B-AS1				Y
NXNL1				Y
OLA1				Y
OR14J1				Y
OR2J2				Y
POLR2D					Y
POLR2I					Y
PALM3				Y
PCBD2				Y
PCNP				Y
PDCD5				Y
PDPK1				Y
PPP2R1A					Y
PFKFB3				Y
PGLS				Y
PIGH				Y
PRPF19					Y
PRPF3					Y
PRPF31					Y
PRPF38A					Y
PRPF8					Y
PKD1				Y
PRUNE1				Y	Y
PSMA1					Y
PSMA2					Y
PSMA3					Y
PSMA6					Y
PSMB2					Y
PSMB3					Y
PKP1				Y
PSMC1					Y
PSMC2					Y
PSMC4					Y
PSMD1					Y
PSMD11					Y
PLEKHA1				Y
PSMD7					Y
PLEKHF1				Y
PLEKHH1				Y
PLEKHS1				Y
PLPBP				Y
PLVAP				Y
PNPO				Y
PODXL				Y
QARS					Y
PPFIA1				Y
PPP1R12B				Y
PPP4R3A				Y
RAN					Y
PRKAB2				Y
PRKCQ				Y
PRKCQ-AS1				Y
RBM17				Y	Y
PTGER1				Y
PTPN4				Y
PTPRK				Y
PVR				Y
PYY				Y
RAB11FIP1				Y
RAPGEF4				Y
RBL2				Y
RBM4B				Y
RBMXL1				Y
RBP7				Y
RELL1				Y
RETREG1				Y
RFX1				Y
RGS17				Y
RN7SKP11				Y
RN7SKP155				Y
RN7SKP201				Y
RN7SKP226				Y
RN7SKP257				Y
RN7SKP78				Y
RN7SL365P				Y
RN7SL383P				Y
RN7SL445P				Y
RN7SL563P				Y
RN7SL694P				Y
RN7SL706P				Y
RN7SL709P				Y
RNA5SP115				Y
RNA5SP158				Y
RNA5SP264				Y
RNA5SP276				Y
RNA5SP74				Y
RNPEP				Y
RNU1-133P				Y
RNU1-58P				Y
RNU4-2				Y
RNU4-54P				Y
RNU4-90P				Y
RNU6-1088P				Y
RNU6-1206P				Y
RNU6-312P				Y
RNU6-342P				Y
RNU6-351P				Y
RNU6-491P				Y
RNU6-533P				Y
RNU6-607P				Y
RNU6-762P				Y
RNU6-813P				Y
RNU6-930P				Y
RNU6-979P				Y
RNU7-101P				Y
RNU7-45P				Y
RNU7-91P				Y
RP1-166H1.2				Y
RP1-5O6.5				Y
RP1-69D17.3				Y
RP11-1024P17.1				Y
RP11-1049H7.2				Y
RP11-1060J15.4				Y
RP11-1082L8.4				Y
RP11-108B14.5				Y
RP11-110L15.1				Y
RP11-1136G4.1				Y
RP11-116D17.1				Y
RP11-116G8.5				Y
RP11-116N8.2				Y
RP11-144G7.2				Y
RP11-150O12.1				Y
RP11-150O12.2				Y
RP11-150O12.3				Y
RP11-150O12.4				Y
RP11-150O12.5				Y
RP11-150O12.6				Y
RP11-155L15.1				Y
RP11-162J8.3				Y
RP11-162N7.1				Y
RP11-175K6.1				Y
RP11-193M21.1				Y
RP11-212I21.2				Y
RP11-212I21.4				Y
RP11-25C19.3				Y
RP11-26L20.3				Y
RP11-26L20.4				Y
RP11-26N15.2				Y
RP11-293E1.1				Y
RP11-293E1.2				Y
RP11-29H23.4				Y
RP11-317O24.2				Y
RP11-318E3.9				Y
RP11-318I4.1				Y
RP11-322N21.2				Y
RP11-324O2.3				Y
RP11-336A10.2				Y
RP11-336A10.4				Y
RP11-336A10.5				Y
RP11-342M3.5				Y
RP11-346L1.2				Y
RP11-353N14.3				Y
RP11-357N13.1				Y
RP11-357N13.2				Y
RP11-357N13.3				Y
RP11-358B23.5				Y
RP11-37B2.1				Y
RP11-384P14.1				Y
RP11-399F2.2				Y
RP11-408B11.2				Y
RP11-414H17.5				Y
RP11-414H23.2				Y
RP11-414H23.3				Y
RP11-419C23.1				Y
RP11-419K12.1				Y
RP11-438D8.2				Y
RP11-445P17.3				Y
RP11-445P17.8				Y
RP11-457M11.2				Y
RP11-457M11.5				Y
RP11-462G12.4				Y
RP11-463O9.6				Y
RP11-499O7.7				Y
RP11-510D21.1				Y
RP11-527N22.1				Y
RP11-527N22.2				Y
RP11-536G4.1				Y
RP11-536K7.3				Y
RP11-536K7.5				Y
RP11-54C4.1				Y
RP11-552O4.1				Y
RP11-554I8.1				Y
RP11-554I8.2				Y
RP11-563J2.2				Y
RP11-571L19.8				Y
RP11-57H14.4				Y
RP11-57J16.1				Y
RP11-58A18.1				Y
RP11-612A1.1				Y
RP11-661C8.2				Y
RP11-661C8.3				Y
RP11-669E14.4				Y
RP11-669E14.6				Y
RP11-739N10.1				Y
RP11-770G2.2				Y
RP11-788H18.1				Y
RP11-81F13.1				Y
RP11-81F13.2				Y
RPA1					Y
RPA2					Y
RPL10A					Y
RPL11					Y
RPL12					Y
RPL13					Y
RPL14					Y
RPL18					Y
RPL18A					Y
RPL19					Y
RPL23A					Y
RPL24					Y
RPL26					Y
RPL3					Y
RPL31					Y
RPL32					Y
RPL34					Y
RPL35					Y
RPL36					Y
RPL37					Y
RPL37A					Y
RPL38					Y
RPL4					Y
RPL5					Y
RPL6					Y
RPL7					Y
RPL7A					Y
RPN2					Y
RPS11					Y
RPS13					Y
RPS14					Y
RPS15					Y
RPS15A					Y
RPS17					Y
RPS18					Y
RPS19					Y
RPS20					Y
RPS24					Y
RPS27A					Y
RPS3					Y
RPS3A					Y
RPS5					Y
RPS6					Y
RPS7					Y
RPS8					Y
RPS9					Y
RPSA					Y
RRM1					Y
RP11-89M20.2				Y
RUVBL1					Y
RUVBL2					Y
RP11-962G15.1				Y
RP13-463N16.6				Y
RP3-443C4.2				Y
RP4-591N18.2				Y
SEM1					Y
RP4-676L2.1				Y
RP5-1022P6.4				Y
RP5-1022P6.5				Y
SF3A1					Y
SF3A2					Y
SF3B1					Y
SF3B2					Y
SF3B3					Y
SF3B4					Y
SF3B5					Y
SFPQ					Y
RP5-1042K10.10				Y
SHFM1					Y
RP5-855D21.1				Y
RP5-933E2.1				Y
SAMD9				Y
SAMSN1				Y
SCARA5				Y
SCARNA4				Y
SCTR				Y
SCYL1				Y
SDC1				Y
SEPT8_				Y
SFMBT2				Y
SFTA3				Y
SMC3					Y
SLC16A1				Y
SLC25A13				Y
SNRNP200					Y
SNRNP27					Y
SNRPD1					Y
SNRPD2					Y
SLC25A26				Y
SLC27A1				Y
SLC30A8				Y
SLC38A10				Y
SLC6A15				Y
SLC6A2				Y
SRCAP					Y
SRFBP1					Y
SMARCAL1				Y
SMIM7				Y
SRSF1					Y
SRSF3					Y
SNORA14				Y
SNORA3				Y
SNORA31				Y
SNORA3A				Y
SNORA42				Y
SNORA80E				Y
SNORD118				Y
SNORD14				Y
SNORD53				Y
SNORD53-SNORD92				Y
SNORD92				Y
SP5				Y
SUPT5H					Y
SUPT6H					Y
SUPV3L1					Y
SPC24				Y
SPPL2C				Y
STH				Y
STK10				Y
STT3B				Y
SUDS3				Y
SULT4A1				Y
TFIP11					Y
TACC2				Y
TIMM10					Y
TAX1BP1				Y
TBC1D24				Y
TBC1D31				Y
TC2N				Y
TCAF1				Y
TET2-AS1				Y
TFG				Y
TFPI2				Y
THOC5				Y
THOC7-AS1				Y
TMEM101				Y
TMEM167A				Y
TMEM185B				Y
TMEM245				Y
TMEM254				Y
TMEM30C				Y
TMEM45A				Y
TMEM69				Y
TMPRSS6				Y
TNC				Y
TOP2B				Y
TRAK2				Y
TRAPPC2L				Y
TRIL				Y
TRIM26				Y
TRIM32				Y
TRIP6				Y
TSTA3					Y
TRMU				Y
TUBA1B					Y
TRPT1				Y
TSPAN19				Y
TUBGCP2					Y
U2AF1					Y
U2AF2					Y
TTC7B				Y
TTLL12				Y
TUBAL3				Y
UBE2T				Y
UCN3				Y
USP39					Y
UNC13A				Y
VCP					Y
VANGL1				Y
WDR12					Y
WDR61					Y
VEZT				Y
VPS51				Y
XAB2					Y
XPO1					Y
WDR66				Y
YY1					Y
XRN1				Y
Z97352.1				Y
ZC3HC1				Y
ZFPM2				Y
ZHX1				Y
ZHX2				Y
ZKSCAN8				Y
ZNF207					Y
ZNF322				Y
ZNF506				Y
ZNF714				Y
ZNF75A				Y
ZNF90				Y
ZNF93				Y
ZNRD1				Y
ZNRF3-AS1				Y
